# Translational regulation by RACK1 in astrocytes represses KIR4.1 expression and regulates neuronal activity

**DOI:** 10.1101/2022.07.16.500292

**Authors:** Marc Oudart, Katia Avila-Gutierrez, Clara Moch, Elena Dossi, Giampaolo Milior, Anne-Cécile Boulay, Mathis Gaudey, Julien Moulard, Bérangère Lombard, Damarys Loew, Alexis-Pierre Bemelmans, Nathalie Rouach, Clément Chapat, Martine Cohen-Salmon

## Abstract

The regulation of translation in astrocytes, the main glial cells in the brain, remains poorly characterized. We developed a high-throughput proteomic screen for polysome-associated proteins in astrocytes and focused on the ribosomal protein receptor of activated protein C kinase 1 (RACK1), a critical factor in translational regulation. In astrocyte somata and perisynaptic astrocytic processes (PAPs), RACK1 preferentially bound to a number of mRNAs, including *Kcnj10*, encoding the inward rectifying potassium (K^+^) channel KIR4.1, a critical astrocytic regulator of neurotransmission. By developing an astrocyte-specific, conditional RACK1 knock-out mouse model, we showed that RACK1 repressed the production of KIR4.1 in hippocampal astrocytes and PAPs. Reporter-based assays revealed that RACK1 controlled *Kcnj10* translation through the transcript’s 5’ untranslated region. Upregulation of KIR4.1 in the absence of RACK1 modified the astrocyte territory volume and neuronal activity attenuatin burst frequency and duration in the hippocampus. Hence, astrocytic RACK1 represses KIR4.1 translation and influences neuronal activity.
