## Supplementary Table 2 for "Translational regulation by RACK1 in astrocytes represses KIR4.1 expression and regulates neuronal activity"

### Sheet: Figure 3
Figure 3C
Gene name	Mean	SD	N	Theoretical mean	P-value	Significance	Statistical test	Reason for test
Kcnj10	0.1895	0.03895	5	0	0.0004	***	One-sample t test	Kolmogorov-Smirnov normality test passed (p=0.0930)
Slc1a2	3.53	0.8108			0.0006	***	One-sample t test	Kolmogorov-Smirnov normality test passed (p>0.1000)
Aqp4	0.2038	0.01785			<0.0001	****	One-sample t test	Kolmogorov-Smirnov normality test passed (p>0.1000)
Slc1a3	0.125	0.03255			0.001	**	One-sample t test	Kolmogorov-Smirnov normality test passed (p=0.0670)
Gja1	0.1012	0.0401			0.0049	**	One-sample t test	Kolmogorov-Smirnov normality test passed (p>0.1000)
Gjb6	0.01174	0.01967			0.0625	ns	One-sample wilcoxon test	Kolmogorov-Smirnov normality test not passed (p=0.0376)
Figure 3C'
Gene name	Mean	SD	N	Theoretical mean	P-value	Significance	Statistical test	Reason for test
Kcnj10	0.0361	0.009048	6	0	0.0002	***	One-sample t test	Kolmogorov-Smirnov normality test passed (p>0.1000)
Slc1a2	0.4364	0.1304			0.0004	***	One-sample t test	Kolmogorov-Smirnov normality test passed (p>0.1000)
Aqp4	0.0139	0.01105			0.0274	*	One-sample t test	Kolmogorov-Smirnov normality test passed (p>0.1000)
Slc1a3	0.01706	0.006963			0.0033	**	One-sample t test	Kolmogorov-Smirnov normality test passed (p=0.0917)
Gja1	0.007919	0.007059			0.0404	*	One-sample t test	Kolmogorov-Smirnov normality test passed (p>0.1000)
Gjb6	0.008652	0.007034			0.0296	*	One-sample t test	Kolmogorov-Smirnov normality test passed (p>0.1000)
Figure 3E
Gene name	Mean	SD	N
Kcnj10	0.1048	0.03537	4
Slc1a2	2.797	0.614
Aqp4	0.5558	0.1054
Slc1a3	0.5911	0.131
Gja1	0.4948	0.1858
Gjb6	0.4812	0.07748
Figure 3E'
Gene name	Mean	SD	N
Kcnj10	0.04356	0.01949	4
Slc1a2	0.469	0.2684
Aqp4	0.04275	0.02321
Slc1a3	0.1152	0.06095
Gja1	0.04949	0.03199
Gjb6	0.03344	0.01174
Figure 3G
Gene name	Reason for test	N	P-value	Significance	Statistical test
Kcnj10	Testing normality before comparing the markers	5	0.093	ns	Kolmogorov-Smirnov test
Slc1a2			>0.1000	ns
Aqp4			>0.1000	ns
Slc1a3			0.067	ns
Gja1			>0.1000	ns
Gjb6			0.062	ns
Gene name	Mean	SD	N	Gene name	Mean	SD	N	P-value	Significance	Statistical test	Reason for test
Kcnj10	1.808	0.3717	5	Slc1a2	1.262	0.2899	5	0.0322	*	Two-tailed unpaired t-test	Normality and Fisher tests passed
				Aqp4	0.3667	0.03212		0.0079	**	Two-tailed Mann-Whitney test	Different variances (Fisher test, p=0.0003 (***))
				Slc1a3	0.2114	0.05507		0.0079	**	Two-tailed Mann-Whitney test	Different variances (Fisher test, p=0.0027 (**))
				Gja1	0.2045	0.08105		0.0079	**	Two-tailed Mann-Whitney test	Different variances (Fisher test, p=0.0120 (*))
				Gjb6	6e-06	1.027e-05		0.0079	**	Two-tailed Mann-Whitney test	Different variances (Fisher test, p<0.0001 (****))
Slc1a2	1.262	0..2899	5	Aqp4	0.3667	0.03212	5	0.0079	**	Two-tailed Mann-Whitney test	Different variances (Fisher test, p=0.0009 (***))
				Slc1a3	0.2114	0.05507		0.0079	**	Two-tailed Mann-Whitney test	Different variances (Fisher test, p=0.0071 (**))
				Gja1	0.2045	0.08105		0.0079	**	Two-tailed Mann-Whitney test	Different variances (Fisher test, p=0.0300 (*))
				Gjb6	6e-06	1.027e-05		0.0079	**	Two-tailed Mann-Whitney test	Different variances (Fisher test, p<0.0001 (****))
Figure 3G'
Gene name	Reason for test	N	P-value	Significance	Statistical test
Kcnj10	Testing normality before comparing the markers	6	>0.1000	ns	Kolmogorov-Smirnov test
Slc1a2			>0.1000	ns
Aqp4			>0.1000	ns
Slc1a3			0.0917	ns
Gja1			>0.1000	ns
Gjb6			>0.1000	ns
Gene name	Mean	SD	N	Gene name	Mean	SD	N	P-value	Significance	Statistical test	Reason for test
Kcnj10	0.8287	0.2077	6	Slc1a2	0.9305	0.2781	6	0.489	ns	Two-tailed unpaired t-test	Normality and Fisher tests passed
				Aqp4	0.3252	0.2585		0.004	**	Two-tailed unpaired t-test	Normality and Fisher tests passed
				Slc1a3	0.3182	0.1481		0.0006	***	Two-tailed unpaired t-test	Normality and Fisher tests passed
				Gja1	0.16	0.1426		<0.0001	****	Two-tailed unpaired t-test	Normality and Fisher tests passed
				Gjb6	0.2587	0.2103		0.0008	***	Two-tailed unpaired t-test	Normality and Fisher tests passed
Slc1a2	0.9305	0.3182	6	Aqp4	0.3252	0.2585	6	0.0029	**	Two-tailed unpaired t-test	Normality and Fisher tests passed
				Slc1a3	0.3182	0.1481		0.0008	***	Two-tailed unpaired t-test	Normality and Fisher tests passed
				Gja1	0.16	0.1426		0.0001	***	Two-tailed unpaired t-test	Normality and Fisher tests passed
				Gjb6	0.2587	0.2103		0.0008	***	Two-tailed unpaired t-test	Normality and Fisher tests passed

### Sheet: Figure 4
Figure 4D, whole hippocampus
		RACK1 fl/fl			RACK1 cKO
Protein name	Reason for test	N	P-value	Significance	N	P-value	Significance	Statistical test
KIR4.1	Testing the normality before comparing the markers	5	>0.1000	ns	5	>0.1000	ns	Kolmogorov-Smirnov test
GLT1			>0.1000	ns		>0.1000	ns
	RACK1 fl/fl			RACK1 cKO
Protein name	Mean	SD	N	Mean	SD	N	P-value	Significance	Statistical test	Reason for test
KIR4.1	0.6658	0.2219	5	1.176	0.4095	5	0.0399	*	Two-tailed unpaired t test	Normality and Fisher tests passed
GLT1	1.222	0.2336		1.309	0.2797		0.6058	ns	Two-tailed unpaired t test	Normality and Fisher tests passed
Figure 4D, synaptosome hippocampus
		RACK1 fl/fl			RACK1 cKO
Protein name	Reason for test	N	P-value	Significance	N	P-value	Significance	Statistical test
KIR4.1	Testing the normality before comparing the markers	5	>0.1000	ns	5	>0.1000	ns	Kolmogorov-Smirnov test
GLT1			>0.1000	ns		>0.1000	ns
	RACK1 fl/fl			RACK1 cKO
Protein name	Mean	SD	N	Mean	SD	N	P-value	Significance	Statistical test	Reason for test
KIR4.1	0.7228	0.07915	5	1.259	0.1133	5	<0.0001	****	Two-tailed unpaired t test	Normality and Fisher tests passed
GLT1	1.448	0.1391		1.206	0.2695		0.1121	ns	Two-tailed unpaired t test	Normality and Fisher tests passed

### Sheet: Figure 5
Figure 5D
	WT cells			RACK1 KO cells
Reporter	Mean	SD	N	Mean	SD	N	P-value	Significance	Statistical test	Reason for test
Control	2.039	0.04465	3	1.916	0.0924	3	0.1327	ns	Two-tailed t test with Welch's correction	N<5
Kcnj10 CDS	1.5	0.06442		1.558	0.04154		0.2708	ns	Two-tailed t test with Welch's correction	N<5
Figure 5F
	WT cells			RACK1 KO cells
Reporter	Mean	SD	N	Mean	SD	N	P-value	Significance	Statistical test	Reason for test
Rluc + mKir4.1 5'UTR#1	0.8182	0.03208	4	1.305	0.1426	4	0.0286	*	Unpaired Mann-Whitney test	N<5 and Fisher test not passed
Rluc + mKir4.1 5'UTR#2	1.007	0.06191		1.727	0.1553		0.0011	**	Unpaired t test with Welch's correction	N<5
Rluc + mKir4.1 3'UTR	2.397	0.1785		2.516	0.03348		0.2812	ns	Unpaired t test with Welch's correction	N<5
	Control Rluc			Rluc + mKir4.1 5'UTR#1
Reporter	Mean	SD	N	Mean	SD	N	P-value	Significance	Statistical test	Reason for test
WT cells	1	0.05406	4	0.8182	0.03208	4	0.0024	**	Unpaired t test with Welch's correction	N<5
RACK1 KO cells	1	0.1227		1.305	0.1426		0.0182	*	Unpaired t test with Welch's correction	N<5
	Control Rluc			Rluc + mKir4.1 5'UTR#2
Reporter	Mean	SD	N	Mean	SD	N	P-value	Significance	Statistical test	Reason for test
WT cells	1	0.05406	4	1.007	0.06191	4	0.8725	ns	Unpaired t test with Welch's correction	N<5
RACK1 KO cells	1	0.1227		1.727	0.1553		0.0004	***	Unpaired t test with Welch's correction	N<5
	Control Rluc			Rluc + mKir4.1 3'UTR
Reporter	Mean	SD	N	Mean	SD	N	P-value	Significance	Statistical test	Reason for test
WT cells	1	0.05406	4	2.397	0.1785	4	0.0002	***	Unpaired t test with Welch's correction	N<5
RACK1 KO cells	1	0.1227		2.516	0.06696		<0.0001	****	Unpaired t test with Welch's correction	N<5
Figure 5H
	WT cells			RACK1 KO cells
Kcnj10 5'UTR#1	Mean	SD	N	Mean	SD	N	P-value	Significance	Statistical test	Reason for test
FL	0.5684	0.04365	4	0.9394	0.2479	4	0.0286	*	Unpaired Mann-Whitney test	N<5 and Fisher test not passed
1-146	0.6118	0.03228		0.6377	0.02735		0.2691	ns	Unpaired t test with Welch's correction	N<5
96-242	0.7465	0.0273		1.273	0.4185		0.0286	*	Unpaired Mann-Whitney test	N<5 and Fisher test not passed
96-191	0.7952	0.07294		1.254	0.3383		0.0286	*	Unpaired Mann-Whitney test	N<5 and Fisher test not passed
127-242	0.9021	0.112		1.75	0.6293		0.0286	*	Unpaired Mann-Whitney test	N<5 and Fisher test not passed
181-242	0.7466	0.04455		1.31	0.3569		0.0286	*	Unpaired Mann-Whitney test	N<5 and Fisher test not passed

### Sheet: Figure 6
Figure 6D
	RACK1 fl/fl				RACK1 cKO
Parameters	Mean	SD	N (astrocytes)	N (mice)	Mean	SD	N (astrocytes)	N (mice)	P-value	Significance	Statistical test	Reason for test
Envelope volume	17013	9267	45	4	22669	12277	45	4	0.0156	*	Two-tailed t test	N>30
Filement length	44034	11866			53454	15147			0.0015	**	Two-tailed t test	N>30
Figure 6F
	RACK1 fl/fl				RACK1 cKO
Radius (µm)	Mean	SD	N (astrocytes)	N (mice)	Mean	SD	N (astrocytes)	N (mice)	P-value	Significance	Statistical test	Reason for test
5	184.3	184.6	45	4	254.9	217.4	45	4	0.1004	ns	2-way ANOVA with Geisser-Greenhouse correction Multiple comparison : two-stage linear step-up procedure of Benjamini, Krieger and Yekutieli	No equal variability of differences across radii (p<0.0001). Multiple comparison corrected for false discovery rate (FDR)
10	465	259.8			567.3	270.5			0.0705	ns
15	551.2	354			650.5	342.2			0.1795	ns
20	450.1	279.4			575.3	345.2			0.0621	ns
25	254.1	157.7			352	253.1			0.0307	*
30	97.91	81.77			166.9	147.1			0.0076	**
35	31.09	41.84			63.2	76.02			0.0155	*
40	9.289	21.48			16.24	28.99			0.1997	ns
45	3.667	11.74			2.6	10.34			0.6485	ns
50	1.511	6.784			0.1111	0.6113			0.1748	ns
55	0.4889	2.332			0	0			0.1666	ns
60	0.04444	0.2981			0	0			0.3228	ns

### Sheet: Figure 7
Figure 7B
	RACK1 fl/fl								RACK1 cKO
	control			VU					control			VU
Fiber Volley Amplitude	Mean	SD	N	Mean	SD	N		Fiber Volley Amplitude	Mean	SD	N	Mean	SD	N
0.1	-0.1908	0.0632675	5	-0.1739	0.0698779	5		0.1	-0.1852	0.0810709	5	-0.1507	0.0633698	5
0.15	-0.2845	0.094054		-0.2148	0.0692304			0.15	-0.2647	0.10731		-0.2168	0.0893466
0.2	-0.4111	0.104691		-0.2863	0.0579963			0.2	-0.3757	0.11954		-0.2696	0.108144
0.25	-0.5056	0.128561		-0.3161	0.0705302			0.25	-0.4524	0.123281		-0.3233	0.123377
0.3	-0.5838	0.171228		-0.3473	0.0991453			0.3	-0.5274	0.118106		-0.3275	0.135706
		P-value	Significance	Statistical test
RACK1 fl/fl	ctr vs VU	0.0087	**	RM 2way ANOVA + Sidak
RACK1 cKO	ctr vs VU	0.0003	***	RM 2way ANOVA + Sidak
ctr	RACK1 fl/fl vs RACK1 cKO	0.9722	ns	RM 2way ANOVA + Sidak
VU	RACK1 fl/fl vs RACK1 cKO	0.8569	ns	RM 2way ANOVA + Sidak
Figure 7C
	RACK1 fl/fl								RACK1 cKO
	control			VU					control			VU
time (s)	Mean	SD	N	Mean	SD	N		time (s)	Mean	SD	N	Mean	SD	N
-100	103.193	4.45025	5	107.956	18.639	5		-100	108.263	27.0999	6	120.555	26.7895	6
-90	104.627	13.6299		98.1165	11.6587			-90	111.924	19.4827		98.5206	20.5716
-80	93.655	8.81007		101.191	14.6623			-80	113.214	9.63783		105.626	13.7533
-70	112.478	21.9993		104.531	14.9914			-70	98.5849	10.8864		109.897	10.3606
-60	90.5974	13.7569		102.117	10.2008			-60	96.6984	15.4506		107.503	21.7827
-50	92.1667	19.0482		109.19	13.2752			-50	95.9722	26.2656		91.9496	18.1912
-40	98.2366	3.70381		106.784	12.5041			-40	95.3752	10.5889		108.846	25.6199
-30	102.84	8.27588		102.151	17.9803			-30	87.8986	13.8527		89.7182	12.4649
-20	112.186	33.7415		99.9939	17.1007			-20	101.877	23.2748		99.1896	22.0385
-10	100.92	4.02219		101.975	8.60668			-10	105.888	26.2163		104.671	17.1727
1,2	158.321	18.4966		129.371	7.56261			1,2	229.515	62.7563		163.334	36.1995
2,4	153.996	21.8649		107.221	16.9204			2,4	211.517	65.1801		120.945	46.7573
3,6	134.23	14.5399		85.1253	21.2499			3,6	177.059	52.3062		96.2562	49.6669
4,8	119.448	8.51483		74.3498	21.9026			4,8	172.983	57.5284		92.4485	52.5658
6	113.93	8.56802		71.3198	22.9824			6	172.616	61.6272		76.6984	39.2715
7,2	110.648	10.1536		70.7823	24.7447			7,2	165.001	52.8433		73.4084	42.4938
8,4	110.801	8.9584		64.3812	23.6481			8,4	166.012	59.7675		67.0837	43.1103
9,6	105.342	13.0689		63.4825	24.6971			9,6	156.953	61.1879		61.5184	43.2568
10,8	102.347	17.7947		59.8614	27.3089			10,8	153.948	68.3909		61.1468	50.6346
12	98.8398	13.551		57.2377	25.2124			12	151.276	63.3		57.0374	45.1541
13,2	97.195	8.47899		57.3064	24.5375			13,2	139.677	59.6899		58.9248	42.4265
14,4	88.1675	12.0948		53.9925	24.7612			14,4	128.035	53.2252		55.3926	38.7897
15,6	85.2841	8.11739		50.2654	25.0726			15,6	122.633	54.044		53.6035	41.6346
16,8	80.0184	8.46651		44.3788	21.3079			16,8	110.873	51.5591		48.56	35.0554
18	73.197	7.27386		41.1306	19.1339			18	100.38	51.9247		45.2803	34.6359
19,2	68.1964	6.42842		35.7631	17.1284			19,2	104.115	39.1838		47.0982	40.3135
20,4	69.401	9.95902		34.2224	14.9553			20,4	89.6173	46.2706		41.0994	30.2674
21,6	62.6572	6.52182		32.3045	14.9629			21,6	87.1363	39.7842		41.9721	27.4606
22,8	58.3417	7.58416		36.7978	16.6107			22,8	75.4905	34.323		41.0022	30.6888
24	55.1828	5.97271		34.7493	17.4732			24	80.6152	33.0027		38.0738	29.3947
25,2	50.3942	4.76651		29.3486	12.5425			25,2	70.0715	30.4901		35.8704	21.3288
26,4	51.694	7.9842		29.3307	13.0729			26,4	61.7657	26.4365		34.8765	25.5004
27,6	46.7978	7.27605		30.8446	14.0928			27,6	64.054	21.7856		28.8673	14.8729
28,8	46.8679	10.446		28.764	12.4849			28,8	62.8092	24.0492		25.4579	11.5728
30	45.5615	7.48855		24.1473	10.7899			30	60.5411	21.8262		26.6142	13.0421
		P-value	Significance	Statistical test
RACK1 fl/fl	ctr vs VU	0.028	*	RM 2way ANOVA + Sidak
RACK1 cKO	ctr vs VU	0.0007	***	RM 2way ANOVA + Sidak
ctr	RACK1 fl/fl vs RACK1 cKO	0.0474	*	RM 2way ANOVA + Sidak
VU	RACK1 fl/fl vs RACK1 cKO	0.7232	ns	RM 2way ANOVA + Sidak
Figure 7G
	RACK1 fl/fl			RACK1 cKO
	Mean	SD	N	Mean	SD	N		P-value	Significance	Statistical test
burst frequency	16.75	4.52	15	10.96	5.058	18		0.0017	**	unpaired t-test
burst duration	0.7073	0.236	15	0.9181	0.2661	18		0.0235	*	unpaired t-test
Figure 7H
	RACK1 fl/fl
burst frequency	Mean	SD	N	P-value	Significance	Statistical test			P-value	Significance	Statistical test
Ct	16.75	1.167	15	0.0023	**	RM 1way ANOVA + Tukey		Ct vs 15-25 min VU	0.0113	*	RM 1way ANOVA + Tukey
15-25 min VU	19.08	1.385						Ct vs >30min VU	0.0175	*	RM 1way ANOVA + Tukey
>30 min VU	9.293	1.704						15-25 min VU vs >30min VU	0.0048	**	RM 1way ANOVA + Tukey
burst duration	Mean	SD	N	P-value	Significance	Statistical test
Ct	0.7073	0.06093	15	0.4578	ns	RM 1way ANOVA + Tukey		Ct vs 15-25 min VU	0.065	ns	RM 1way ANOVA + Tukey
15-25 min VU	0.6298	0.04893						Ct vs >30min VU	0.742	ns	RM 1way ANOVA + Tukey
>30 min VU	0.6367	0.07614						15-25 min VU vs >30min VU	0.9964	ns	RM 1way ANOVA + Tukey
	RACK1 cKO
burst frequency	Mean	SD	N	P-value	Significance	Statistical test			P-value	Significance	Statistical test
Ct	10.96	1.192	18	0.2475	ns	RM 1way ANOVA + Tukey		Ct vs 15-25 min VU	0.9143	ns	RM 1way ANOVA + Tukey
15-25 min VU	10.29	1.763						Ct vs >30min VU	0.4067	ns	RM 1way ANOVA + Tukey
>30 min VU	7.841	1.778						15-25 min VU vs >30min VU	0.3097	ns	RM 1way ANOVA + Tukey
burst duration	Mean	SD	N	P-value	Significance	Statistical test
Ct	0.9181	0.06273	18	0.0074	**	RM 1way ANOVA + Tukey		Ct vs 15-25 min VU	0.4052	ns	RM 1way ANOVA + Tukey
15-25 min VU	0.8226	0.0598						Ct vs >30min VU	0.027	*	RM 1way ANOVA + Tukey
>30 min VU	0.6355	0.08544						15-25 min VU vs >30min VU	0.025	*	RM 1way ANOVA + Tukey

### Sheet: Figure S1
Figure S1
	WT cells			RACK1 KO cells
Reporter	Mean	SD	N	Mean	SD	N	P-value	Significance	Statistical test	Reason for test
K0	1.082	0.02312	3	1.14	0.1445	3	0.7	ns	Unpaired Mann-Whitney test	N<5 and Fisher test not passed
K20	0.1261	0.008203		0.3485	0.01703		0.0003	***	Two-tailed t test with Welch's correction	N<5

### Sheet: Figure S3
Figure S3
	WT cells			RACK1 KO cells
Reporter	Mean	SD	N	Mean	SD	N	P-value	Significance	Statistical test	Reason for test
Rluc + mKir4.1 5'UTR#1	0.9432	0.1789	3	1.151	0.2073	3	0.2611	ns	Unpaired t test with Welch's correction	N<5
Rluc + mKir4.1 5'UTR#2	0.8042	0.133		1.329	0.3617		0.1154	ns	Unpaired t test with Welch's correction	N<5
	Control Rluc			Rluc + mKir4.1 5'UTR#1
Reporter	Mean	SD	N	Mean	SD	N	P-value	Significance	Statistical test	Reason for test
WT cells	1	0.2178	3	0.9432	0.1789	3	0.7453	ns	Unpaired t test with Welch's correction	N<5
RACK1 KO cells	1	0.396		1.151	0.2073		0.6001	ns	Unpaired t test with Welch's correction	N<5
	Control Rluc			Rluc + mKir4.1 5'UTR#2
Reporter	Mean	SD	N	Mean	SD	N	P-value	Significance	Statistical test	Reason for test
WT cells	1	0.2178	3	0.8042	0.133	3	0.2681	ns	Unpaired t test with Welch's correction	N<5
RACK1 KO cells	1	0.396		1.329	0.3617		0.3479	ns	Unpaired t test with Welch's correction	N<5
